# Single-Cell Epitope-Transcriptomics Reveal Lung Stromal and Immune Cell Response Kinetics to Nanoparticle-delivered RIG-I and TLR4 Agonists

**DOI:** 10.1101/2022.11.29.518316

**Authors:** M. Cole Keenum, Paramita Chatterjee, Alexandra Atalis, Bhawana Pandey, Angela Jimenez, Krishnendu Roy

**Affiliations:** Wallace H. Coulter Department of Biomedical Engineering, Georgia Institute of Technology and Emory University, Atlanta, Georgia, USA; Marcus Center for Therapeutic Cell Characterization and Manufacturing, Georgia Institute of Technology, Atlanta, Georgia, USA; The Parker H. Petit Institute for Bioengineering and Biosciences, Georgia Institute of Technology, Atlanta, Georgia, USA

**Keywords:** RIG-I lung, TLR4 lung, innate immune response, lung immune response, single cell lung, interferon signaling lung, ribosome biogenesis immune, ion immune response

## Abstract

Lung-resident and circulatory lymphoid, myeloid, and stromal cells, expressing various pattern recognition receptors (PRRs), detect pathogen and danger-associated molecular patterns (PAMPs/DAMPs), and defend against respiratory pathogens and injuries. Here, we report the early responses of murine lungs to nanoparticle-delivered PAMPs, specifically the RIG-I agonist poly-U/UC (PUUC), with or without the TLR4 agonist monophosphoryl lipid A (MPLA). Using cellular indexing of transcriptomes and epitopes by sequencing (CITE-seq), we characterized the responses at 4 and 24 hours after intranasal administration. Within 4 hours, ribosome-associated transcripts decreased in both stromal and immune cells, followed by widespread interferon-stimulated gene (ISG) expression. Using RNA velocity, we show that lung-neutrophils dynamically regulate the synthesis of cytokines like CXCL-10, IL-1α, and IL-1β. Co-delivery of MPLA and PUUC increased chemokine synthesis and upregulated antimicrobial binding proteins targeting iron, manganese, and zinc in many cell types, including fibroblasts, endothelial cells, and epithelial cells. Overall, our results elucidate the early PAMP-induced cellular responses in the lung and demonstrate that stimulation of the RIG-I pathway, with or without TLR4 agonists, induces a ubiquitous microbial defense state in lung stromal and immune cells. Nanoparticle-delivered combination PAMPs may have applications in intranasal antiviral and antimicrobial therapies and prophylaxis.
