## Supplemental Tables for "Single-Cell Epitope-Transcriptomics Reveal Lung Stromal and Immune Cell Response Kinetics to Nanoparticle-delivered RIG-I and TLR4 Agonists": TableS1_RT2_profiler_data.csv

gene	P4	MP4	P24	MP24
Ackr4	-1.970853654	-2.629939409	-5.580748492	-3.085764554
Actb	0.163498732	0.097610797	-0.40053793	-0.014355293
Adgre5	0.713695815	0.028569152	-1.163498732	-1.700439718
Adora1	-1.09085343	0.097610797	-1.650764559	-2.220329955
Ahsg	0.275007047	-0.286881148	-4.308885057	-3.941106311
Aif1	-1.014355293	-1.739848103	-0.40053793	-0.807354922
Aimp1	-1	-0.713695815	-1.500802053	-1.778208576
Apcs	2.56315813	1.097610797	-0.454175893	-0.028569152
Apoa2	0.956056652	-0.731183242	-6.528415039	-5.951634417
Apol7a	-0.163498732	-0.176322773	2.500802053	0.86393845
Apol8	2.526068812	3.820689561	-1.782408565	-1.35614381
Areg	0.855989697	0.613531653	-2.121015401	-3.64731451
B2m	0.214124805	0.275007047	1.485426827	0.757023247
Bcl6	-0.98550043	-1.748461233	-1.895302621	-1.575312331
Blnk	-0.641546029	-0.35614381	-2.304511042	-1.891419187
Bmp1	-0.782408565	-1.150559677	-1.794935663	-2.310340121
Bmp2	-1.049630768	-1.773996325	-3.078951341	-2.521050737
Bmp3	-1.659924558	-2.790772038	-3.304511042	-2.389566812
Bmp7	-1.339137385	-1.526068812	-2.503348735	-1.996388746
C3	-0.389566812	-0.389566812	-0.963474124	-1.201633861
C3ar1	-1.189033824	-1.769771739	-1.687060688	-0.871843649
C4a	-0.555816155	-0.163498732	-0.344828497	-0.042644337
Cast	-0.669026766	-1.070389328	-2.353323291	-1.929790998
Ccl1	0.214124805	0.333423734	0.748461233	1.169925001
Ccl11	1.704871964	1.827819025	-2.861955364	-2.344828497
Ccl12	-0.765534746	0.422233001	3.13422094	0.464668267
Ccl17	-0.847996907	1.077242999	2.956056652	0.189033824
Ccl19	0.669026766	1.952333566	0.189033824	-0.790772038
Ccl2	0.150559677	2.189033824	4.919340082	1.811471031
Ccl20	2.702657543	6.45532722	4.244887059	-1.475084883
Ccl22	-0.82374936	0.50589093	-0.5360529	-1.244887059
Ccl24	-0.50589093	-0.443606651	-0.941106311	-0.516015147
Ccl25	-0.344828497	-0.545968369	-2.046141782	-2.861955364
Ccl28	-0.839959587	0.250961574	-0.815575429	0.028569152
Ccl3	-0.584962501	2.257010618	2.500802053	-0.137503524
Ccl4	0.575312331	3.389566812	3.941106311	0.97819563
Ccl5	-1.028569152	-9.11649992	-1.182692298	-1.632268215
Ccl6	0.516015147	1.257010618	-0.879705766	-1.077242999
Ccl7	0.526068812	2.95419631	5.3172317	2.121015401
Ccl8	0.201633861	0.650764559	1	0.5360529
Ccl9	0.678071905	2.451540833	0.432959407	-2.358958826
Ccr1	-0.014355293	1.906890596	0.722466024	-0.895302621
Ccr10	-1.752748591	-3.237257771	-2.639232163	-1.63691458
Ccr2	-1.761285273	-1.765534746	-1.350497247	-0.831877241
Ccr3	-1.545968369	-2.124328135	-1.700439718	-1.469885976
Ccr4	-1.859969548	-0.722466024	-2.944858446	-2.625270489
Ccr5	-1.03562391	-1.815575429	0.263034406	-0.575312331
Ccr6	-0.389566812	-0.704871964	-3.953265239	-1.23878686
Ccr7	-0.432959407	0.333423734	-1.575312331	-1.613531653
Ccr8	-0.310340121	-0.23878686	-2.669026766	-1.432959407
Ccr9	-0.59454855	-0.704871964	-2.939226578	-2.073820233
Ccrl2	-1.111031312	0.084064265	-1.084064265	-1.448900951
Cd14	-0.298658316	2.438292852	1.974529312	-0.847996907
Cd180	-1.851998837	-1.526068812	-1.361768359	-0.584962501
Cd27	-1.298658316	-1.327687364	-2.648465443	-1.891419187
Cd28	-1.304511042	-0.847996907	-3.358958826	-1.659924558
Cd4	-0.454175893	-0.432959407	-2.498250868	-0.495695163
Cd40	-0.731183242	-0.545968369	-0.604071324	-1.673556424
Cd40lg	-0.799087306	-1.718087584	-1.875780063	-0.855989697
Cd70	1.189033824	-0.097610797	0.263034406	0.695993813
Cd74	1	1.257010618	-1.722466024	-1.321928095
Cd86	-0.5360529	-0.214124805	-0.555816155	-1.432959407
Cebpb	0.344828497	1.063502942	-2.073820233	-2.321928095
Cer1	0.97819563	1.097610797	0.748461233	1.169925001
Cklf	-0.35614381	-1	-1.321928095	-1.195347598
Clcf1	-0.432959407	-0.344828497	-2.09085343	-2.150559677
Cmtm1	1.682573297	0.773996325	0.748461233	1.169925001
Cmtm2a	0.97819563	1.097610797	0.748461233	1.169925001
Cntfr	0.263034406	-0.50589093	-2.763411574	-2.003602237
Crp	0.454175893	0.575312331	-0.333423734	-0.839959587
Csf1	-1.384049807	-0.687060688	-1.182692298	-1.372952098
Csf2	1.14404637	1.650764559	1.63691458	-0.485426827
Csf2ra	0.056583528	-0.748461233	-3.617063344	-3.500802053
Csf3	5.213347282	7.561249753	-0.565597176	-2.939226578
Csf3r	-1.007195501	0.454175893	-1.263034406	-1.959770155
Ctf1	-0.855989697	-1.182692298	-3.100977648	-2.959770155
Ctf2	-1.220329955	-0.333423734	-2.153805336	-1.726831217
Cx3cl1	-1.042644337	-1.269033146	-3.346247774	-1.98550043
Cx3cr1	-2.767654798	-2.739848103	-1.416839742	-0.124328135
Cxcl1	1.03562391	5.023255352	4.395748328	0.622930351
Cxcl10	2.063502942	4.680324357	6.767389962	3.904965719
Cxcl11	0.286881148	1.871843649	2.650764559	2.589763487
Cxcl12	-0.799087306	-1.761285273	-3.084064265	-1.981852653
Cxcl13	0.807354922	1.40053793	-0.333423734	-1.589763487
Cxcl14	-0.910732662	-1.117695043	-1.378511623	-1.700439718
Cxcl15	-1.056583528	-1.15704371	-1.761285273	-2.066950244
Cxcl16	-0.82374936	-0.35614381	-0.389566812	-1.691534165
Cxcl2	1.786596362	4.72628629	5.007195501	0.678071905
Cxcl5	1.344828497	3.992768431	5.772149591	1.967168608
Cxcl9	1.469885976	3.807354922	5.721372659	3.810443104
Cxcr1	-0.815575429	-0.014355293	-0.650764559	-0.555816155
Cxcr2	0.799087306	2.344828497	0.722466024	-1.280956314
Cxcr3	-1.443606651	-1.887525271	-2.111031312	-1.40053793
Cxcr4	-1.214124805	-2.292781749	-3.187451054	-1.584962501
Cxcr5	-1.275007047	-1.137503524	-2.702657543	-1.459431619
Cxcr6	-0.807354922	-0.925999419	-3.065227623	-1.944858446
Cybb	-1.580145484	-1.485426827	-1.86393845	-1.389566812
Cyp26b1	-2.904965719	-1.765534746	-4.838951767	-3.787641414
Dock2	-0.782408565	-0.516015147	-2.821710215	-1.925999419
Ebi3	-0.485426827	0.790772038	-0.847996907	-1.570462931
Eda	-0.632268215	-0.111031312	-1.59454855	-1.169925001
Ephx2	0.565597176	1.269033146	-2.367371066	-1.176322773
Epo	0.97819563	1.097610797	0.748461233	1.169925001
Epor	-1.448900951	-2.124328135	-4.155425432	-2.82984956
Erbb2	-0.90303827	-1.427606173	-2.080657663	-1.389566812
Erbb2ip	-0.847996907	-1.150559677	-2.364572432	-1.925999419
F11r	-0.555816155	-0.97819563	-2	-1.565597176
F2	-0.124328135	-0.40053793	-3.928844037	-3.904965719
F3	-0.321928095	-0.111031312	0.150559677	-1.704871964
F8	0.925999419	-0.389566812	-1.981852653	-0.50589093
Fasl	-0.847996907	-0.432959407	-1.389566812	-1.23878686
Fgf1	0.163498732	0.22650853	-1.384049807	-1.867896464
Fgf10	-1.049630768	-1.321928095	-1.89917563	-0.704871964
Fgf12	0.5360529	0.704871964	-2.646162657	-1.176322773
Fgf2	-1.232660757	-1.59454855	-2.430285273	-1.98550043
Fgf3	-0.176322773	0.910732662	0.613531653	0.807354922
Fgf4	0.97819563	1.097610797	0.748461233	1.169925001
Fgf5	-1.163498732	-0.014355293	0.748461233	1.169925001
Fgf6	1.049630768	1.097610797	-1.367371066	-0.933572638
Fgf7	-0.137503524	-1.438292852	-1.389566812	-1
Fgf8	-0.378511623	-0.250961574	0.748461233	1.169925001
Fgf9	-0.879705766	-0.163498732	-1.918386234	-1.475084883
Figf	-0.367371066	-0.678071905	-2.014355293	-1.691534165
Flt3l	-1.207892852	-2.201633861	-2.879705766	-2.204766751
Fn1	0.124328135	-0.137503524	-2.40053793	-1.500802053
Fos	-1.49057013	-1.361768359	-1.786596362	-1.883620816
Fpr1	-1.063502942	-0.454175893	-0.22650853	-1.526068812
Gapdh	-0.378511623	-0.378511623	-1.084064265	-0.739848103
Gdf1	-0.40053793	-0.992768431	-2.060047384	-1.641546029
Gdf2	0.855989697	0.97819563	0.748461233	1.169925001
Gdf3	0.97819563	1.097610797	0.687060688	1.117695043
Gdf5	0.604071324	0.321928095	-3.060047384	-2.485426827
Gdf6	-0.321928095	0.028569152	0.014355293	0.432959407
Gdf7	-0.687060688	0.263034406	-3.532316959	-3.107687869
Gdf9	-0.286881148	0.124328135	-1.550900665	-3.54225805
Gfra1	-0.799087306	-1.163498732	-3.528571319	-1.584962501
Gfra2	-1.195347598	-1.807354922	-2.528571319	-1.655351829
Ghr	-1.007195501	-1.195347598	-2.220329955	-2.09423607
Glmn	-1.097610797	-1.176322773	-3.061776198	-1.531069493
Gpi1	-0.411426246	-0.124328135	-2.097610797	-1.992768431
Gpr68	-0.176322773	-1.35614381	-2.948600847	0.831877241
Grem1	0.298658316	0.695993813	-2.737686761	-1.13093087
Grem2	-0.90303827	-1.910732662	-2.767654798	-1.327687364
Grn	-0.250961574	-0.464668267	-0.879705766	-1.263034406
Gusb	-0.790772038	-1.485426827	-0.622930351	-0.056583528
Hdac4	-0.839959587	-0.799087306	-2.976363636	-1.925999419
Hdac5	-1.007195501	-1.416839742	8.384826912	8.681589817
Hdac7	-0.545968369	-0.910732662	-1.310340121	-2.454175893
Hdac9	-1.589763487	-1.959770155	-2.485426827	-1.275007047
Hrh1	-1.691534165	-2.575312331	-1.070389328	-1.731183242
Hsp90ab1	0.432959407	0.650764559	-0.042644337	0.495695163
Ifna11	-0.713695815	-0.59454855	-0.799087306	-0.367371066
Ifna14	0.97819563	1.097610797	0.748461233	1.169925001
Ifna2	-3.416839742	-2.084064265	0.748461233	1.169925001
Ifna4	0.22650853	0.526068812	0.918386234	0.35614381
Ifna9	0.97819563	1.13093087	0.748461233	1.169925001
Ifnab	-1.839959587	-0.028569152	0.748461233	1.169925001
Ifnar1	-1.232660757	-1.327687364	-2.555816155	-2.14404637
Ifnar2	-1.298658316	-1.150559677	-1.748461233	-1.765534746
Ifnb1	2	4.100977648	3.153805336	1.169925001
Ifne	0.575312331	0.695993813	0.748461233	1.169925001
Ifng	-1.922197848	-0.485426827	-2.111031312	-1.687060688
Ifngr1	-0.659924558	-0.286881148	-1.622930351	-2.042644337
Ifngr2	-1.176322773	-1.23878686	-2.204766751	-2.173127433
Ifnk	-1.63691458	-2.084064265	-3.152183419	-1.847996907
Ifnlr1	-0.695993813	-0.86393845	-3.160274831	-2.889473543
Ik	-0.933572638	-2.381283373	-4.250203656	-1.23878686
Il10	0.641546029	1.124328135	-0.555816155	-0.137503524
Il10ra	-0.50589093	0.275007047	-1.176322773	-0.650764559
Il10rb	-1.575312331	-1.570462931	-2.61117238	-2.62058641
Il11	-1.077242999	-0.070389328	-0.014355293	0.411426246
Il11ra1	-0.214124805	-1.150559677	-4.569855608	-4.735522177
Il12a	-1.13093087	-1.495695163	3.89917563	4.693208149
Il12b	-1.117695043	-2.370164281	-0.454175893	0.910732662
Il12rb1	-0.137503524	1.269033146	0.748461233	1.169925001
Il12rb2	0.584962501	0.014355293	-1.495695163	-1.070389328
Il13	-1.137503524	-0.275007047	-1.589763487	-0.150559677
Il13ra1	-0.933572638	-0.713695815	-0.713695815	-1.580145484
Il13ra2	0.97819563	1.097610797	-0.275007047	0.150559677
Il15	-0.941106311	-1.454175893	-2.22342255	-2.310340121
Il15ra	-0.495695163	-0.613531653	-1.526068812	-1.627606838
Il16	-0.250961574	-0.59454855	-3.361768359	-1.799087306
Il17a	0.97819563	2.269033146	0.748461233	1.169925001
Il17b	-0.839959587	-2.028569152	-0.887525271	-1.545968369
Il17c	0.815575429	1.86393845	0.176322773	0.59454855
Il17d	-0.432959407	-0.641546029	-4.526694846	-3.793895883
Il17f	0	1.718087584	1.786596362	0.056583528
Il17ra	-0.464668267	-0.150559677	-1.367371066	-1.438292852
Il17rb	-1.819668183	-1.150559677	-2.304511042	-1.389566812
Il18	-0.411426246	-0.632268215	-1.815575429	-1.89917563
Il18r1	-0.757023247	-0.933572638	-0.82374936	-1.232660757
Il18rap	-0.275007047	0.748461233	-0.799087306	-1.974529312
Il19	1.195347598	1.028569152	0.748461233	1.169925001
Il1a	-0.485426827	0.918386234	-0.411426246	-2.137503524
Il1b	-0.782408565	1.839959587	0.516015147	-1.443606651
Il1f10	0.757023247	0.970853654	5.605553595	2.257010618
Il1f5	1.669026766	1.761285273	1.575312331	1.169925001
Il1f6	0.97819563	1.097610797	0.748461233	1.169925001
Il1f8	5.526694846	5.674121633	-1.232660757	-0.748461233
Il1f9	1.117695043	2.941106311	1.137503524	-0.485426827
Il1r1	-0.622930351	-0.731183242	-2.021479727	-1.790772038
Il1r2	3.247927513	5.171126747	2.992768431	-0.443606651
Il1rap	-1.084064265	-1.03562391	-1.541019153	-1.244887059
Il1rapl2	0.97819563	1.097610797	0.748461233	1.169925001
Il1rl1	-1.021479727	-1.304511042	-2.570462931	-4.161887682
Il1rl2	-0.475084883	-0.659924558	-2.659924558	-2.140778656
Il1rn	0.555816155	2.084064265	1.875780063	-0.310340121
Il2	0.97819563	1.097610797	-0.070389328	0.35614381
Il20	0.97819563	1.097610797	0.748461233	1.169925001
Il20ra	0.887525271	0.815575429	-1.367371066	-0.941106311
Il21	0.97819563	1.097610797	0.748461233	1.169925001
Il21r	-0.389566812	-0.111031312	-1.263034406	-0.731183242
Il22	-0.176322773	0.678071905	-1.480265122	-1.049630768
Il22ra1	-0.847996907	-1.448900951	-2.327687364	-2.963474124
Il22ra2	0.97819563	1.097610797	0.748461233	1.169925001
Il23a	0.22650853	2.166715445	-1.117695043	-0.389566812
Il23r	-0.475084883	-0.879705766	-3.077242999	-2.263034406
Il24	0.97819563	1.097610797	1.959770155	1.169925001
Il27	-0.321928095	0.163498732	-0.333423734	-1.887525271
Il2ra	0	-0.344828497	3.049630768	3.676944359
Il2rb	-1.117695043	-0.687060688	-3.182692298	-2.15704371
Il2rg	-1.286881148	-1.028569152	-1.859969548	-1.40053793
Il3	0.97819563	1.097610797	0.748461233	1.169925001
Il31	-1.608809243	-1.49057013	0.50589093	0.925999419
Il31ra	1.15704371	1.14404637	-1.589763487	-2.117695043
Il3ra	-1.021479727	-0.86393845	-3.247927513	-1.316145742
Il4	-1.286881148	-1.646162657	-1.516015147	-1.327687364
Il4ra	-0.86393845	-0.137503524	-1.422233001	-1.948600847
Il5	-0.650764559	-0.575312331	0.739848103	-0.97819563
Il5ra	-0.790772038	-0.378511623	-1.389566812	-1.316145742
Il6	4.785550552	5.872089989	4.367371066	0.422233001
Il6ra	-0.5360529	-0.659924558	-2.432959407	-1.687060688
Il6st	-0.475084883	-0.659924558	-2.03562391	-1.974529312
Il7	-1.304511042	-1.769771739	-2.933572638	-2.189033824
Il7r	-0.137503524	0.604071324	-2.13093087	-1.956056652
Il9	0.97819563	2.389566812	0.748461233	1.169925001
Il9r	-0.59454855	0.214124805	-1.875780063	-3.294253136
Inha	-0.50589093	-0.189033824	-3.689299161	-3.707082992
Inhba	0.526068812	0.584962501	-1.761285273	-2.160274831
Inhbb	1.111031312	1.709290636	-0.070389328	-2.691534165
Ins1	0.97819563	1.097610797	0.748461233	1.169925001
Ins2	0.887525271	2.22650853	0.070389328	0.50589093
Irf4	-1.042644337	-0.948600847	-3.886550147	-3.456806149
Irf7	-0.40053793	-0.286881148	11.8367802	9.734828147
Itgb2	-1.389566812	-1.117695043	-1.384049807	-1.427606173
Itih4	-1.90303827	-1.084064265	-0.807354922	-1.137503524
Kitl	-0.150559677	-0.584962501	-2.140778656	-1.835924074
Kng1	0.97819563	1.097610797	-2.748461233	-2.321928095
Lbp	-0.887525271	-0.298658316	-1.117695043	-1.570462931
Lefty1	-0.918386234	-1.169925001	-1.773996325	-1.622930351
Lefty2	0.722466024	1.687060688	2.153805336	1.169925001
Lepr	-0.895302621	-0.799087306	-2.003602237	-1.843983844
Lif	0.189033824	0.992768431	-2.414135533	-1.257010618
Lifr	-0.678071905	-1.22650853	-2.992768431	-2.147306699
Lta	-0.028569152	1.448900951	-0.887525271	-0.604071324
Ltb	-0.970853654	-0.855989697	-2.192194165	-1.286881148
Ltb4r1	-0.731183242	-0.713695815	-2.655351829	-2.229587923
Ly75	-1.163498732	-1.084064265	-2.521050737	-2.266036894
Ly86	-0.565597176	-0.641546029	-0.516015147	-1.14404637
Ly96	-0.97819563	-1.372952098	-2.10433666	-1.207892852
Mdk	-0.475084883	-0.831877241	-2.003602237	-2.003602237
Mefv	0.35614381	1.244887059	0.321928095	-1.819668183
Mgll	-1.042644337	-1.526068812	-2.528571319	-2.073820233
Mif	-0.526068812	-0.250961574	-0.731183242	-1.682573297
Mmp25	-0.014355293	0.310340121	1.117695043	-0.40053793
Mpl	-0.163498732	1.541019153	-0.722466024	-3.334854269
Mstn	1.201633861	1.448900951	-6.1393467	-5.54225805
Muc4	-0.97819563	-0.214124805	4.446917865	4.74899785
Myd88	-0.378511623	0.298658316	-0.713695815	-0.97819563
Mydgf	-1.150559677	-1	-1.454175893	-1.97819563
Nampt	-0.23878686	-0.250961574	0.137503524	-1.111031312
Nfam1	-0.042644337	0.084064265	-0.389566812	-0.042644337
Nfatc3	-1.124328135	-1.40599236	-3.200064862	-1.735522177
Nfatc4	-0.86393845	-1.748461233	-1.584962501	-2.23572706
Nfe2l1	-1.298658316	-1.485426827	-2.813524689	-2.114367025
Nfkb1	-0.918386234	-0.678071905	-0.86393845	-1.13093087
Nfrkb	-0.748461233	-0.933572638	-2.14404637	-1.286881148
Nfx1	-0.910732662	-1.22650853	-1.646162657	-2.09423607
Nlrp12	0.948600847	1.735522177	-0.475084883	-2.313245852
Nmi	-1.063502942	-0.722466024	0.137503524	-1.59454855
Nodal	-0.5360529	-0.344828497	0.748461233	1.169925001
Nos2	2.173127433	-0.163498732	0.176322773	-0.22650853
Nr3c1	-1.722466024	-2.046141782	-2.845991771	-1.875780063
Nrg1	-0.839959587	-1.13093087	-0.799087306	-2.107687869
Ntf3	-1.056583528	-1.673556424	-2.835924074	-2.825785627
Olr1	-0.321928095	-0.918386234	-0.378511623	-0.214124805
Osm	0	1.350497247	1.021479727	-1.469885976
Osmr	-0.495695163	-0.613531653	-0.941106311	-1.871843649
Parp4	-0.918386234	-1.10433666	-1.189033824	-1.531069493
Pdgfa	-1.03562391	-1.411426246	-2.715893371	-2.713695815
Pdgfb	-1.925999419	-2.454175893	-2.925999419	-2.327687364
Pdgfc	-0.678071905	-0.545968369	-3.316145742	-3.77925972
Pf4	-2.22650853	-2.049630768	7.71616783	6.857980995
Pglyrp1	-0.150559677	1.23878686	0.321928095	-0.641546029
Pla2g2d	-0.286881148	-1.232660757	-4.166715445	-2.784503983
Pla2g7	-0.695993813	0.310340121	-0.310340121	-1.275007047
Ppbp	-2.865918815	-3.249445341	-3.599317794	-3.372952098
Prdx5	-0.992768431	-0.98550043	-0.992768431	-1.790772038
Prg2	0.941106311	2.5360529	-1.344828497	-1.851998837
Prg3	-0.042644337	1.250961574	-0.687060688	-0.263034406
Prl	-0.695993813	1.367371066	0.748461233	1.169925001
Prlr	0.5360529	0.097610797	-0.956056652	-0.411426246
Procr	-0.773996325	-0.82374936	-1.521050737	-2.353323291
Prok2	1.09085343	2.475084883	6.60940039	1.169925001
Ptafr	-1.316145742	-0.344828497	0.765534746	-0.367371066
Ptgs2	-0.22650853	-0.028569152	-2.063502942	-1.718087584
Ptn	0.59454855	0.516015147	-2.516015147	-1.049630768
Ptpra	-1.367371066	-1.304511042	-2.032100843	-2.313245852
Ptx3	2.589763487	2.397802962	0.097610797	-1.244887059
Pxmp2	-0.650764559	-1.13093087	-2.769771739	-2.217230716
Reg3a	0.97819563	1.416839742	1.98550043	1.169925001
Reg3g	0.014355293	1.169925001	-1.220329955	-0.298658316
Ripk2	-0.799087306	-0.084064265	-0.839959587	-1.613531653
S100a11	0.526068812	0.82374936	-0.411426246	-1.782408565
S100a8	0.555816155	2.655351829	3.739848103	-1.339137385
S100b	-0.124328135	0.422233001	-5.030777472	-3.163498732
Saa4	2.207892852	1.097610797	1.933572638	1.50589093
Scg2	1.40053793	1.097610797	-1.344828497	-0.731183242
Scube1	-1.232660757	-1.757023247	-1.531069493	-1.469885976
Sdcbp	-0.333423734	-0.250961574	-1.59454855	-2.046141782
Sectm1b	-0.695993813	1.286881148	0.782408565	1.169925001
Sele	0.98550043	-4.849999259	0.250961574	0.333423734
Serpina1a	2.15704371	2.304511042	0.748461233	1.169925001
Serpina3n	-0.150559677	0.839959587	2.769771739	0.084064265
Serpinf2	-0.056583528	0.124328135	-1.959770155	-1.827819025
Sftpd	0.35614381	0.678071905	-0.464668267	-1.443606651
Sigirr	-0.378511623	-1.163498732	-2.028569152	-1.933572638
Siglec1	-0.214124805	-1.169925001	-1.097610797	0.014355293
Siva1	-1.263034406	-1.333423734	-0.773996325	-1.427606173
Slco1a4	-0.925999419	-1.835924074	-1.50589093	-1.03562391
Slurp1	-0.82374936	-1.182692298	-1.333423734	-1.839959587
Socs2	-1.13093087	-1.13093087	-1.914564523	-2.508428653
Spaca3	-0.879705766	-0.757023247	0.748461233	1.169925001
Spp1	-1.35614381	-1.275007047	0.790772038	-0.963474124
Spred1	-1.339137385	-1.560714954	-2.344828497	-1.855989697
Srgap1	-1.063502942	-0.887525271	-2.580145484	-2.007195501
Stab1	-0.632268215	-1.014355293	-2.229587923	-2.189033824
Stat3	-0.918386234	-0.855989697	-1.298658316	-1.321928095
Syk	-0.659924558	-0.23878686	-4.247927513	-3.077242999
Tacr1	0.111031312	-1.201633861	-2.782408565	-2.310340121
Thpo	-0.028569152	-0.432959407	3.195347598	2.9202933
Tirap	-0.722466024	-1.137503524	-2.625270489	-2.176322773
Tlr1	-0.014355293	-0.097610797	0.201633861	-0.815575429
Tlr2	-1.042644337	0.028569152	-0.454175893	-1.350497247
Tlr3	-1.443606651	-0.918386234	0.150559677	-0.739848103
Tlr4	-1.014355293	-1.339137385	-2.545968369	-1.761285273
Tlr5	-0.475084883	-0.963474124	-2.87774425	-1.608809243
Tlr6	-1.589763487	-1.3950628	-1.659924558	-1.244887059
Tlr7	0.669026766	0.22650853	-1.111031312	0
Tlr8	-0.650764559	-1	-1.124328135	-0.485426827
Tlr9	-1.176322773	-1.799087306	-2.655351829	-1.344828497
Tnf	-0.704871964	1.454175893	3.583759754	2.897240426
Tnfaip6	0.23878686	0.250961574	-0.485426827	-1.485426827
Tnfrsf11b	-1.726831217	-2.025028794	-3.129283017	-2.459431619
Tnfsf10	-1.469885976	-2.432959407	-1.416839742	-0.799087306
Tnfsf11	0.799087306	0.918386234	0.659924558	1.459431619
Tnfsf13	-1.575312331	-2.378511623	-2.469885976	-2.150559677
Tnfsf13b	-1.286881148	-1.049630768	-0.918386234	-0.704871964
Tnfsf14	-1.427606173	0.23878686	-0.189033824	-1.584962501
Tnfsf15	-1.673556424	-1.815575429	-3.397802962	-1.803227036
Tnfsf18	-0.659924558	-0.731183242	-2.114367025	-1.691534165
Tnfsf4	-0.748461233	0.201633861	-0.454175893	-0.028569152
Tnfsf8	-0.286881148	0.250961574	0.124328135	-0.070389328
Tnfsf9	-0.367371066	1.124328135	-2.053111336	-4.869871406
Tollip	-1.23878686	-1.510961919	7.551285291	8.062316027
Tpst1	-1.220329955	-1.510961919	-2.192194165	-1.925999419
Trap1	-1.765534746	-1.914564523	-2.166715445	-2.084064265
Ttn	1.15704371	1.304511042	-4.021479727	-1.918386234
Tymp	-1.077242999	-2.253989266	-3.906890596	-3.548436625
Vegfa	0.378511623	0.097610797	-1.627606838	-1.735522177
Vegfb	-1.117695043	-1.007195501	-3.411426246	-2.003602237
Vps45	-1.007195501	-1.480265122	-1.925999419	-2.10433666
Xcl1	-0.163498732	0.344828497	-2.087462841	-1.739848103
Xcr1	-0.782408565	-2.211012193	-4.834407842	-1.339137385
Yars	-1.333423734	-0.422233001	-2.333423734	-1.794935663
