## Supplemental Tables for "Single-Cell Epitope-Transcriptomics Reveal Lung Stromal and Immune Cell Response Kinetics to Nanoparticle-delivered RIG-I and TLR4 Agonists": TableS2_ADT_with_associated_mRNA_and_exclusions.csv

Protein	Gene1	Gene2	Gene3	Pombo et al. (2021)	Excluded ADTs	Reason for ADT Exclusion
CD4-TotalA	Cd4			Cd4	CD3	Nonspecific binding
CD8a-TotalA	Cd8a			Cd8a	CD15	Nonspecific binding
CD366-TotalA	Havcr2			Havcr2	CD20	Nonspecific binding
CD279-TotalA	Pdcd1			Pdcd1	CD45.1	Nonspecific binding, also CD45 alone performs well
CD117-TotalA	Kit			Kit	CD115	Little to no binding
CDLy6C-TotalA	Ly6c2			Ly6c2	CD120b	Nonspecific binding
CD11b-TotalA	Itgam			Itgam	CD122	Nonspecific binding
Ly-6G-TotalA	Ly6g			Ly6g	CD124	Nonspecific binding
CD49-TotalA	Itga6				CD134	Moderate amount of 'negative' expression, nonspecific binding
CD44-TotalA	Cd44				CD135	Generally low and nonspecific binding.
CD54-TotalA	Icam1			Icam1	CD137	Nonspecific binding
CD90-TotalA	Thy1			Thy1	CD138	Nonspecific binding
CD15-TotalA	Fut4			Fut4	CD152	Nonspecific binding
CD73-TotalA	Nt5e			Nt5e	CD159a	Nonspecific binding
CD49d-TotalA	Itga4			Itga4	CD160	Nonspecific binding, generally low
CD200-TotalA	Cd200			Cd200	CD178	Nonspecific binding
IgG1-TotalA	ISOTYPE CONTROL				CD182	Nonspecific binding
IgG2-TotalA	ISOTYPE CONTROL				CD183	Very low, nonspecific
IgG2b-TotalA	ISOTYPE CONTROL				CD185	Nonspecific
CD19-TotalA	Cd19			Cd19	CD186	Very low, nonspecific
CD45-TotalA	Ptprc			Ptprc	CD192	Nonspecific
CD25-TotalA	Il2ra			Il2ra	CD193	Nonspecific
CD135-TotalA	Flt3			Flt3	CD194	Nonspecific
CD45R-TotalA	Ptprc			Ptprc	CD195	Nonspecific
CD102-TotalA	Icam2			Icam2	CD196	Nonspecific
CD115-TotalA	Csf1r			Csf1r	CD197	Nonspecific
CD11c-TotalA	Itgax			Itgax	CD199	Nonspecific
CD21/35-TotalA	Cr2	Cr1		Cr2/Cr1	CD207	Nonspecific
CD23-TotalA	Fcer2a			Fcer2a	CD252	Nonspecific
CD16-TotalA	Fcgr3			Fcgr3	CD253	Nonspecific
CD43-TotalA	Spn			Spn	CD272	Nonspecific
CD5-TotalA	Cd5			Cd5	CD273	Nonspecific
CD62L-TotalA	Sell			Sell	CD279	Nonspecific
CD93-TotalA	Cd93			Cd93	CD284	Nonspecific
F4-TotalA	Adgre1			Adgre1	CD300cd	Nonspecific
FCER1A-TotalA	Fcer1a			Fcer1a	CD300LG	Nonspecific
Ly6g.Ly6c-TotalA	Ly6g	Ly6c1	Ly6c2		CD301b	Nonspecific
NK.1-TotalA	Klrb1c			Klrb1c	CD314	Nonspecific
Siglec.H-TotalA	Siglech			Siglech	CD335	Very nonspecific
TCRB-TotalA	Ptcra			Tcrb	CD339	Nonspecific
TCRG-TotalA	Tcerg1	Tcrg-V1		Tcrg	CD365	Nonspecific
TER119-TotalA	Ly76			Ly76	CD45.2	Species specific
Ly6A-TotalA	Ly6a			Ly6a	CD370	Nonspecific
CD45.1-TotalA	Ptprc			Ptprc	CF62P	Nonspecific
CD45.2-TotalA	Ptprc			Ptprc	Cr4	Nonspecific
CD3-TotalA	Cd3d	Cd3e	Cd3g	Cd3e	CX3CR1	Nonspecific
CD335-TotalA	Ncr1			Ncr1	DII1	Nonspecific
CD274-TotalA	Cd274			Cd274	F4	Nonspecific
CD27-TotalA	Cd27			Cd27	IgM	Nonspecific
CD20-TotalA	Ms4a1			Ms4a1	IL21	Very low, nonspecific
CD357-TotalA	Tnfrsf18			Tnfrsf18	JAML	Nonspecific
CD137-TotalA	Tnfrsf9			Tnfrsf9	Ly49d	Nonspecific
CD134-TotalA	Tnfrsf4			Tnfrsf4	LY49g	Nonspecific
CD69-TotalA	Cd69			Cd69	Ly49h	Nonspecific
CD127-TotalA	Il7r			Il7r	NK.1	Nonspecific
CD86-TotalA	Cd86			Cd86	P2RY12	Nonspecific
CD103-TotalA	Itgae			Itgae	PC1	Nonspecific
CD150-TotalA	Slamf1			Slamf1	Siglec.H	Nonspecific
CD28-TotalA	Cd28			Cd28	TCR.VG2	Nonspecific
Cr4-TotalA	Itgax	Itgb2			TCR.VG3	Nonspecific
TCR.VG3-TotalA	Tcrg			Tcrg	TCRG	Nonspecific
TCR.VG2-TotalA	Tcrg			Tcrg	TCRVb5	Nonspecific
CD24-TotalA	Cd24			Cd24a	TCRVb8	Nonspecific
IGB7-TotalA	Itgb7			Itgb7	TER119	Generally low
CD196-TotalA	Ccr6			Ccr6	TIGIT	Basically no expression
CD106-TotalA	Vcam1			Vcam1	XCR1	Nonspecific
CD122-TotalA	Il2rb			Il2rb
CD183-TotalA	Cxcr3			Cxcr3
CF62P-TotalA	Selp			Selp
CD8b-TotalA	Cd8b1			Cd8b1
H2kb-TotalA	H2-K1
MadCAM1-TotalA	Madcam1			Madcam1
TCRVb8-TotalA	Tcrb			Tcrb
KLRG1-TotalA	Klrg1			Klrg1
TCRVb5-TotalA	Tcrb			Tcrb
CD195-TotalA	Ccr5			Ccr5
CD197-TotalA	Ccr7			Ccr7
PCA-TotalA	Plvap			Plvap
CD152-TotalA	Ctla4			Ctla4
P2RY12-TotalA	P2ry12			P2ry12
CD300LG-TotalA	Cd300lg			Cd300lg
CD163-TotalA	Cd163			Cd163
CD49b-TotalA	Itga2			Itga2
CD172a-TotalA	Sirpa			Sirpa
CD14-TotalA	Cd14			Cd14
CD192-TotalA	Ccr2			Ccr2
CD48-TotalA	Cd48			Cd48
CD170-TotalA	Siglecf
CD207-TotalA	Cd207			Cd207
CD201-TotalA	Procr			Procr
CD169-TotalA	Siglec1			Siglec1
CD71-TotalA	Tfrc			Tfrc
Notch1-TotalA	Notch1			Notch1
CD41-TotalA	Itga2b			Itga2b
CXCR4-TotalA	Cxcr4			Cxcr4
CD204-TotalA	Msr1			Msr1
CD326-TotalA	Epcam			Epcam
IgM-TotalA	Ighm	Jchain		Ighm
CD304-TotalA	Nrp1			Nrp1
CD309-TotalA	Kdr			Kdr
CD370-TotalA	Clec9a			Clec9a
CD38-TotalA	Cd38			Cd38
CD55-TotalA	Cd55			Cd55
CD63-TotalA	Cd63			Cd63
CD68-TotalA	Cd68			Cd68
CD79b-TotalA	Cd79b			Cd79b
CD83-TotalA	Cd83			Cd83
CX3CR1-TotalA	Cx3cr1			Cx3cr1
FRB-TotalA	Folr2			Folr2
MERTK-TotalA	Mertk			Mertk
CD301b-TotalA	Mgl2			Mgl2
TMI4-TotalA	Timd4			Timd4
XCR1-TotalA	Xcr1			Xcr1
CD29-TotalA	Itgb1			Itgb1
IgD-TotalA	Ighd			Ighd
CD140a-TotalA	Pdgfra			Pdgfra
CD11a-TotalA	Itgal			Itgal
ESAM-TotalA	Esam			Esam
CD200r-TotalA	Cd200r1	Cd200r4	Cd200r5	Cd200r1
CD193-TotalA	Ccr3			Ccr3
CD200R3-TotalA	Cd200r3			Cd200r3
CD138-TotalA	Sdc1			Sdc1
CD317-TotalA	Bst2			Tnfrsf9
CD105-TotalA	Eng			Eng
CD9-TotalA	Cd9			Cd9
P2X7R-TotalA	P2rx7			P2rx7
CD371-TotalA	Clec12a			Clec12a
CD22-TotalA	Cd22			Cd22
CD194-TotalA	Ccr4
CD39-TotalA	Entpd1			Entpd1
CD314-TotalA	Klrk1			Klrk1
DR3-TotalA	Tnfsf25			Tnfrsf25
IL33ra-TotalA	Il1rl1			Il1rl1
Ly49h-TotalA	Klra8			Klra8
LY49g-TotalA	Klra7
Ly49d-TotalA	Klra4			Klra4
Ly49a-TotalA	Klra1
CD185-TotalA	Cxcr5			Cxcr5
CD278-TotalA	Icos			Icos
TIGIT-TotalA	Tigit			Tigit
CD80-TotalA	Cd80			Cd80
CD49a-TotalA	Itga1			Itga1
CD1d-TotalA	Cd1d1			Cd1d1
CD226-TotalA	Cd226			Cd226
CD199-TotalA	Ccr9
CD34-TotalA	Cd34			Cd34
CD284-TotalA	Tlr4
CD300cd-TotalA	Cd300c	Cd300ld		Cd300c
JAML-TotalA	Jaml
IL21-TotalA	Il21
IL21-TotalA	Tnfsf18
CD272-TotalA	Btla			Btla
PIRA-TotalA	Pira2	Pira4	Pira7	Pirb/Pira1
CD26-TotalA	Dpp4			Dpp4
DII1-TotalA	Dll1			Dll1
CD270-TotalA	Tnfrsf14			Tnfrsf14
CD339-TotalA	Jag1
NOTCH4-TotalA	Notch4
CAT1-TotalA	Slc7a1
PC1-TotalA	Enpp1
CD2-TotalA	Cd2			Cd2
CD120b-TotalA	Tnfrsf1b
MAC2-TotalA	Lgals3			Lgals3
CD40-TotalA	Cd40
CD31-TotalA	Pecam1			Pecam1
CD107a-TotalA	Lamp1			Lamp1
CD198-TotalA	Ccr8
CD182-TotalA	Cxcr2
CD61-TotalA	Itgb3
CD273-TotalA	Pdcd1lg2
CD124-TotalA	Il4ra			Il4ra
CD95-TotalA	Fas			Fas
CD252-TotalA	Tnfsf4
CD253-TotalA	Tnfsf10
CD186-TotalA	Cxcr6
CD159a-TotalA	Klrc1
LY108-TotalA	Slamf6
CD202b-TotalA	Tek
CD160-TotalA	Cd160
CD85k-TotalA	Lilrb4a
CD51-TotalA	Itgav
CD94-TotalA	Klrd1
CD205-TotalA	Ly75
CD155-TotalA	Pvr
CD178-TotalA	Fasl
CD365-TotalA	Havcr1
CD157-TotalA	Bst1
CD215-TotalA	Il15ra
GITRL-TotalA	Tnfsf18
