## Supplemental Tables for "Single-Cell Epitope-Transcriptomics Reveal Lung Stromal and Immune Cell Response Kinetics to Nanoparticle-delivered RIG-I and TLR4 Agonists": TableS9_neutro_N0_v_N2_gsea_sig.csv

pathway	pval	padj	log2err	ES	NES	size	leadingEdge
GOBP_CALCIUM_DEPENDENT_CELL_CELL_ADHESION_VIA_PLASMA_MEMBRANE_CELL_ADHESION_MOLECULES	2.01E-05	0.014823292	0.575610261	-0.950031197	-1.68330279	34	c("Sell", "Atp2c1", "Fxyd5", "Selp")
GOBP_CELLULAR_MACROMOLECULE_CATABOLIC_PROCESS	3.60E-05	0.02066986	0.557332239	0.60957194	1.402676613	1108	c("Ctsb", "Ctsz", "Sqstm1", "Isg20", "Tnfrsf1b", "Rps5", "Rnh1", "Psmb10", "Rab7", "Dedd2", "Usp18", "Psmb8", "Ubc", "Ctss", "Psme1", "N4bp1", "Rnf213", "Ube2l6", "Ubb", "Peli1", "Ezr", "Mapkapk2", "Psme2", "Chmp4b", "Rps20", "Rps28", "Plk2", "Tent5a", "Tnfaip3", "Casp8", "Sdcbp", "Ddit3", "Ndfip2", "Bax", "Mndal", "Tcirg1", "Clta", "Rnf149", "Rpl23", "Furin", "Ube2l3", "Psma5", "Zc3h12a", "Hspa5…
GOBP_EMBRYONIC_DIGESTIVE_TRACT_DEVELOPMENT	1.65E-05	0.014230693	0.575610261	0.961943291	1.564298684	28	c("Id2", "Tnf", "Nipbl")
GOBP_NEGATIVE_REGULATION_OF_NUCLEOBASE_CONTAINING_COMPOUND_METABOLIC_PROCESS	5.99E-05	0.030915754	0.557332239	0.587473438	1.358525693	1237	c("Basp1", "Sqstm1", "Id2", "Tnf", "Arid5b", "Fnip2", "Prdx5", "Tgif1", "Bhlhe40", "Sema4d", "Dedd2", "Zeb2", "Atf3", "Ubc", "Txn1", "Parp14", "Ubb", "Jun", "Rbpj", "Znfx1", "Skil", "H3f3b", "Msh3", "Ezr", "Mapkapk2", "Cited2", "Daxx", "Txnip", "Jdp2", "Irf7", "Edn1", "Tent5a", "Ddit3", "Runx1", "Tmbim6", "Rpl23", "Irf2", "Fnip1", "Pkig", "Ski", "Creg1", "Zc3h12a", "Usp2", "Mdm2", "Parp10", "Mxd1…
GOBP_PH_REDUCTION	9.27E-05	0.038276344	0.538434096	0.90750679	1.593183975	51	c("Atp6v0c", "Rab7", "Grn", "Atp6v1f", "Rab20", "Atp6v0b", "Clic4", "Atp6v0e", "Tcirg1", "Atp6ap2", "Atp6v1a", "Atp6v1c1", "Cln3", "Dmxl2", "Atp6v1e1", "Atp6v1d", "Atp6v1b2", "Atp6v0d1")
GOBP_POSITIVE_REGULATION_OF_ANIMAL_ORGAN_MORPHOGENESIS	1.03E-06	0.002664724	0.643551836	0.976316701	1.584992861	27	c("Csf1", "Edn1", "Frs2")
GOBP_POSITIVE_REGULATION_OF_CALCIUM_MEDIATED_SIGNALING	8.45E-05	0.038276344	0.538434096	0.958365171	1.547903792	26	c("Ccl3", "Ccl4", "Tnf", "Sppl3")
GOBP_REGULATION_OF_ANIMAL_ORGAN_FORMATION	8.59E-06	0.009706458	0.593325476	0.97687357	1.537777111	22	c("Cited2", "Frs2")
GOBP_REGULATION_OF_BLOOD_PRESSURE	8.13E-06	0.009706458	0.593325476	0.824922974	1.612269673	130	c("Ctsz", "Id2", "Sod2", "Ptafr", "Hmox1", "Atp2b1", "Edn1", "Nisch", "Atp6ap2", "Sgk1", "Nos2", "Smad3", "Agtrap", "Pde4d", "Gsk3a", "Aopep", "Gch1", "Renbp", "Erap1", "Atp1a1")
GOBP_SPECIFICATION_OF_ANIMAL_ORGAN_IDENTITY	9.64E-05	0.038276344	0.538434096	0.953694179	1.548266524	27	c("Rbpj", "Frs2")
HALLMARK_INTERFERON_GAMMA_RESPONSE	7.27E-07	0.002664724	0.659444398	0.811226769	1.651798847	204	c("Cd274", "Sod2", "Cxcl10", "Arid5b", "Bst2", "B2m", "Isg20", "Ccl5", "Gbp3", "Rsad2", "Psmb10", "Usp18", "Xaf1", "Psmb8", "Icam1", "Tapbp", "Psme1", "Rnf213", "Il15ra", "Ube2l6", "Parp14", "Nfkbia", "Fcgr1", "Peli1", "Znfx1", "Ifit2", "Gbp9", "Zbp1", "Ddx60", "Psme2", "Nmi", "Rtp4", "Ifit3", "Txnip", "Ifi35", "Trafd1", "Irf7", "Tnfaip3", "Ogfr", "Casp8", "Ifitm3", "Stat2", "Cfb", "Herc6", "Tap1…
REACTOME_CELLULAR_RESPONSES_TO_EXTERNAL_STIMULI	9.40E-06	0.009706458	0.593325476	0.668014388	1.490600145	598	c("Atp6v0c", "Sod2", "Il1a", "Fnip2", "Prdx5", "Rps5", "Psmb10", "Hmox1", "Dedd2", "Cycs", "Psmb8", "Atf3", "Ubc", "Txn1", "Psme1", "Eef1a1", "Cyba", "Ubb", "Jun", "H3f3b", "Mapkapk2", "Cited2", "Psme2", "Rps20", "Capza2", "Atp6v1f", "Hmox2", "Txnip", "Atp6v0b", "Rps28", "Atp6v0e", "Ddit3", "Tcirg1", "Rpl23", "Fnip1", "Psma5", "Atp6v1a", "Atp6v1c1", "Hspa5", "Ppp1r15a", "Mdm2", "Rragc", "Prdx6", …
REACTOME_INTERFERON_GAMMA_SIGNALING	2.57E-05	0.016558817	0.575610261	0.863735746	1.625524417	90	c("B2m", "Gbp3", "Ptafr", "H2-K1", "Gbp5", "Icam1", "Gbp2", "Fcgr1", "Gbp9", "Gbp2b", "Irf7", "Oasl1", "H2-Eb1", "Irf2", "Gbp4", "Trim30a", "Trim25", "Oas1a", "Cd44", "Pml", "H2-Q4", "H2-Q7", "Jak2", "Socs1", "H2-T22", "Irf5", "H2-D1", "Gbp7", "Oas1g", "Stat1", "Irf9", "Ptpn6", "Trim8", "Trim21", "Mt2", "Trim30d", "Ifngr2", "H2-M3")
